# Transcriptomic profiling and machine learning uncover gene signatures of psoriasis endotypes and disease severity

**DOI:** 10.1101/2025.07.29.666780

**Authors:** Ashley Rider, Henry J. Grantham, Graham R. Smith, David S. Watson, John Casement, Simon J. Cockell, Jack Gisby, Amy C. Foulkes, Rafael Henkin, Wasim A. Iqbal, Tom Ewen, Shoba Amarnath, Sandra Ng, Paolo Zuliani, Nick Dand, Deborah Stocken, Christopher Traini, Elizabeth Thomas, Shanker Kalyana-Sundaram, Deepak K Rajpal, Kathleen M Smith, Jonathan N. Barker, Christopher E.M. Griffiths, Paola Di Meglio, Catherine H Smith, Richard B. Warren, Michael R. Barnes, Nick J. Reynolds, the PSORT consortium

## Abstract

**Background:** Despite increased understanding of psoriasis pathogenesis, molecular classification of clinical phenotypes and disease severity is poorly defined. Knowledge gaps include whether molecular endotypes of psoriasis underlie distinct clinical phenotypes and the positive and negative molecular regulators of disease severity across tissue compartments.

**Methods:** We performed comprehensive RNA-sequencing of skin and blood (n=718) from prospectively-recruited, deeply-phenotyped discovery and replication cohorts of 146 subjects with moderate-to-severe psoriasis initiating TNF-inhibitor (adalimumab) or IL-12/23-inhibitor (ustekinumab) therapy.

**Results:** Using two complementary methods for dimensionality reduction, we defined distinct but interconnected co-expression modules and factors within skin and blood that were significantly associated with disease phenotypes and disease severity, as measured by Psoriasis Area Severity Index (PASI). We identified a 14-gene signature negatively associated with BMI in nonlesional skin and disease severity in lesional skin, respectively. Genotype integration revealed that HLA-DQA1*01 and HLA-DRB1*15 genotypes were positively associated with baseline disease severity. Using Gaussian process regression followed by SHAP (SHapley Additive exPlanations), we defined two core drug independent and disease severity-associated gene modules in lesional skin - one positive, one negative - and a lesional 9-gene signature predictive of disease severity. Disease severity signatures in blood were only seen following adalimumab exposure, suggesting greater systemic impact of adalimumab compared to ustekinumab, in line with its side effect profile. In contrast, a gene signature in blood linked to HLA-C*06:02 status was independent of disease severity or drug.

**Conclusions:** These findings delineate gene-environmental and genetic effects on the psoriasis transcriptome linked to disease severity.

**Plain Language Summary:** Psoriasis is a common and debilitating skin disease, linked to multiple other inflammatory conditions. A lot is known about the mechanism of psoriasis and its inherited and external influences. Despite this, doctors cannot yet offer personalised treatments as it has been difficult to discover whether biological pathways are associated with disease severity, response to treatment or a person’s likelihood of having other linked diseases.

To help address this, we collected skin and blood samples and the personal characteristics of a group of people with severe psoriasis across the United Kingdom. Using computer-based methods, we discovered common biological processes underlying different psoriasis types, including genes that connect psoriasis severity with obesity, and another set of genes that help predict disease severity.
