## Supplementary tables 2-5 for "Transcriptomic profiling and machine learning uncover gene signatures of psoriasis endotypes and disease severity"

### Sheet: Legends
Supplementary table 2	Skin modules with clinical associations (i.e., at least one significant association with a clinical variable in the discovery cohort) are tabulated and assigned names that are representative of the genes they are aligned with. The top 5 most aligned genes, based on module membership, are listed for each module. Severity association indicates whether the factor is positively (↑) or negatively (↓) …
Supplementary table 3	Skin factors with clinical associations (i.e., at least one significant association with a clinical variable in the discovery cohort) are tabulated and assigned names that are representative of the genes they are aligned with. The top 10 aligned genes are listed for each factor, split into those that are positively and negatively correlated with the factor. Severity association indicates whether …
Supplementary table 4	Blood modules with clinical associations (i.e., at least one significant association with a clinical variable) are tabulated and assigned names that are representative of the genes they are aligned with. The top 5 most aligned genes, based on module membership, are listed for each module. Severity association indicates whether the factor is positively (↑) or negatively (↓) associated with PASI. R…
Supplementary table 5	Blood factors with clinical associations (i.e., at least one significant association with a clinical variable in the discovery cohort) are tabulated and assigned names that are representative of the genes they are aligned with. The top 10 aligned genes are listed for each factor, split into those that are positively and negatively correlated with the factor. Severity association indicates whether…

### Sheet: Supp table 2
Supplementary Table 2: Skin modules with clinical associations
Module ID	Module name	Module size	Top enrichments	Aligned genes	PASI association
black	Translation module	431	R: Translation	POMP, MRPL13, SRP19, PTS, PSMA1	↑*
			R: Metabolism of RNA
blue	WNT signalling module	2073	R: Striated muscle contraction	PHYHD1, CBX7, RORC, CYP2W1, IL34	↓*
			R: WNT ligand biogenesis and trafficking
			WP: Striated muscle contraction pathway
			KEGG: Wnt signaling pathway
brown	Regulatory module	1473	KEGG: Herpes simplex virus 1 infection	LANCL1, ASH1L, PUM2, KIDINS220	↓*
			R: Chromatin organisation
			R: Circadian clock
			R: Heme signaling
			WP: Androgen receptor signaling pathway
			R: RUNX regulates NOTCH signaling
			R: Signaling by BMP
darkgreen	Cornification module 1	165	R: Formation of the cornified envelope	SMPD3, PRDM1, ZSWIM4, EPN3	↑*
			R: Glycosphingolipid metabolism
			R: Keratinization
darkgrey	Histone modification module	149	WP: Histone modifications	NLRP1, FBXO44, IL11RA, NISCH, TMEM198B	↓*
			R: PKMTs methylate histone lysines
darkmagenta	Ion transport module	34	R: Ion channel transport	FAM109A, CDC34, ANXA9, TEX264, DNASE1L2
			WP: Vitamin D receptor pathway
darkolivegreen	RORA-aligned module	42	KEGG: FoxO signalling pathway	POF1B, RORA, ZRANB1, ATP7A, CAMK1D
			R: MAPK family signalling cascades
darkred	PI3K-AKT-mTOR signalling module	188	WP: PI3K-AKT-mTOR signaling pathway and therapeutic opportunities in prostate cancer	RYBP, PGAP1, GOPC, LMBRD1, KLHL15	↓*
			R: Transcriptional Regulation by E2F6
			KEGG: Mitophagy – animal
darkturquoise	Chromatin modification module	163	KEGG: HuCHRAC complex	MRPS10, PTGES3, FASTKD2, CBX3, VBP1	↑*
			KEGG: Polycomb repressive complex
			KEGG: ATP-dependent chromatin remodelling
green	mRNA processing module	1076	R: Metabolism of RNA	PPP4C, MRPL4, COPE, MRPS12, MRPL12	↑*
			R: Processing of Capped Intron-Containing Pre-mRNA
			R: mRNA Splicing - Major Pathway
			KEGG: Splicesome
			R: mRNA splicing
greenyellow	Cell cycle module 1 (mitosis)	305	R: Cell cycle, mitotic	SYNCRIP, YME1L1, TWF1, NAA50, NAA15	↑*
			R: M Phase
			R: Mitotic Anaphase
			R: Mitotic Metaphase and Anaphase
			R: Mitotic Prophase
			R: Mitotic Prometaphase
grey60	ECM module 1	219	R: Extracellular matrix organization	CDH5, CD93, ESAM, A2M, COL15A1
			R: Integrin cell surface interactions
			Focal adhesion:
			WP: PI3K-Akt-mTOR-signaling pathway
lightcyan	Notch signalling module	220	WP: Notch signalling	FAM98C, DGCR6L, TMEM115, BAD, CDIPT	↓*
			PID: PS1 pathway
lightgreen	Cell-cell interaction module	210	R: Cell junction organization	DIXDC1, MTURN, CORO2B, PRELP, SLC29A1	↓*
			R: Cell-Cell communication
			R: Adherens junctions interactions
lightyellow	Insulin and hormone secretion module	205	R: Neuronal system	NCALD, KIAA1324, CRACR2A, PRR15L, TMPRSS2	↓*
			KEGG: Pancreatic secretion
			KEGG: Salivary secretion
			KEGG: Insulin secretion
			KEGG: Gastric acid secretion
			R: Transport of small molecules
orange	Lipid metabolism module	107	R: Metabolism of lipids	CRAT, FAR2, FADS2, ELOVL3, FADS1	↓
			KEGG: Fatty acid metabolism
			KEGG: PPAR signaling pathway
paleturquoise	Sphingolipid metabolism module	61	CORUM: Serine-palmitoyltransferase (SPTLC1, SPTLC3, ssSPTb) complex	SRPK1, JMY, WDR26, PHACTR4, MAP7	↑*
			R: Sphingolipid metabolism
purple	DNA binding and repair module	317	CORUM: DGCR8 multiprotein complex	TTLL3, CSAD, HSF4, AHSA2, CCNL2
			KEGG: Base excision repair
			WP: mRNA processing
red	Cell proliferation module	436	CORUM: UTX-MLL2/3 complex	LRRC58, ZBTB6, FAM199X, LTN1, SUZ12
			CORUM: ORC complex (origin recognition complex)
			R: RAF activation
			R: CDC6 association with the ORC:origin complex
salmon	Cell cycle module 2 (checkpoints)	253	R: Cell Cycle checkpoints	LMNB1, BUB1, CCNA2, MELK, CEP55	↑*
			R: Mitotic G1 phase and G1/S transition
			R: G1/S Transition
			R: DNA Replication
			R: G2/M Checkpoints
			R: S Phase
skyblue	Cornification module 2	69	R: Formation of the cornified envelope	SLC46A2, ELMOD1, FLG2, ABHD12B	↓*
			R: Keratinization
steelblue	Innate/adaptive immunity module	66	R: Neutrophil degranulation	HCLS1, CD53, LAPTM5, FCER1G, CYTH4	↑*
			KEGG: Neutrophil extracellular trap formation
			WP: Chemokine signaling pathway
			PID: IL8 CXCR2 pathway
			WP: Complement system
			R: Fcgamma receptor (FCGR) dependent phagocytosis
			KEGG: Natural killer cell mediated cytotoxicity
	Oxidative phosphorylation module	264	WP: Electron transport chain: OXPHOS system in mitochondria	ATP5I, TIMM8B, MRPL51, COX6A1, COX6B1	↑*
tan			KEGG: Oxidative phosphorylation
			R: The citric acid (TCA) cycle and respiratory electron transport
turquoise	Cytokine signalling module	2677	R: Cytokine Signaling in Immune system	GJB2, CARHSP1, IL4R, KLK13, PI3	↑*
			R: Signaling by Interleukins
			R: Interferon Signaling
			PID: IL12 pathway
			KEGG: IL-17 signaling pathway
			PID: IL23 pathway
			WP: T-cell receptor signaling pathway
			KEGG: TNF signaling pathway
			R: Antimicrobial peptides
violet	Complement module	43	R: Classical antibody-mediated complement activation	C1QC, C1QA, MS4A6A, C1QB, CD14	↑*
			R: Creation of C4 and C2 activators
			R: Regulation of Complement cascade
white	Antigen presentation module	86	R: Class I MHC mediated antigen processing & presentation	KPNA3, PTBP3, ZMPSTE24, DESI2, SCYL2	↑*
			R: Antigen processing: Ubiquitination & Proteasome degradation
			R: Membrane Trafficking
yellow	ECM module 2	1405	R: Extracellular matrix organization	FZD4, TBX15, FERMT2, ZCCHC24, FMOD	↓*
			R: Degradation of the extracellular matrix
			R: ECM proteoglycans

### Sheet: Supp table 3
Supplementary Table 3: Skin factors with clinical associations
Factor ID	Factor name	Top enrichments	Aligned genes	PASI association
S1	Antimicrobial protein factor	R: Metal sequestration by antimicrobial proteins	Correlated: SPRR2A, S100A7A, DEFB4A, S100A9, SERPINB4, SPRR2F, LCE3A, SPRR2B, S100A8, S100A7	↑*
		R: Antimicrobial peptides
		KEGG: IL-17 signaling pathway
S2	Mixed inflammatory factor	WP: Overview of proinflammatory and profibrotic mediators	Correlated: CLDN17, CXCL8, TREM1, IL19, OSM, EPGN, CXCL6, MMP3, SPRR3	↑*
		KEGG: Rheumatoid arthritis	Anti-correlated: HLA-DQB2
		KEGG: Staphylococcus aureus infection
S4	PPAR signaling factor	KEGG: PPAR signaling pathway	Correlated: DEFB132, C14orf180, TRARG1, RBP4, LGALS12, CIDEC, ADIPOQ, PLIN1, PCK1, SPX
		WP: Regulation of lipolysis in adipocytes
		KEGG: Familial partial lipodystrophy
S5	HLA-aligned ECM factor	NABA: Core matrisome	Correlated: RPL13P12, HLA-DOB, NOMO1, PRG4	↓
		NABA: ECM Glycoproteins	Anti-correlated: PPP1R11, HLA-A, GSTM1, VARS2, HLA-F, PHRF1
		R: Extracellular matrix organization
S6	ECM-enriched factor	NABA: Matrisome associated	Correlated: GPR158, TMPRSS11A, C6orf47, OTOP3, AK4P1	↑*
		NABA: Secreted factors	Anti-correlated: AGR3, MRM1, LINGO2, PPP1R11, HSD17B13
		WP: Pancreatic cancer subtypes
S8	Sex-linked factor	WP: Male infertility	Correlated: RPS4Y1, DDX3Y, TXLNGY, ZFY, UTY, EIF1AY, USP9Y, NLGN4Y, TMSB4Y, KDM5D
S9	Obesity-associated factor	KEGG: Salivary secretion	Correlated: SCGB1D2, SCGB2A2, PIP, DCD, FOXI1, CLDN10, SLC13A2, ADCY8, TMEM213, SPDEF	↓*
		R: Defective GALNT12 causes CRCS1
		R: Defective GALNT3 causes HFTC
S10	Fatty acid metabolism factor	R: Fatty acid metabolism	Correlated: AADACL3, AWAT2, DGAT2L6, PM20D1, GAL, AWAT1, ROS1, HAO2, FADS2, SEC14L6	↓
		R: Metabolism of lipids
		R: Wax biosynthesis
S12	Interferon signaling factor	R: Interferon Signaling	Correlated: GSTM1, IGLC2, IGHG1, LCE3C, IGHA1, IGKC	↑*
		R: Interferon alpha/beta signaling	Anti-correlated: MRPL45, NSFP1, LGALS7B, NOMO1
		WP: Allograft rejection
S13	Cornified envelope factor	R: Formation of the cornified envelope	Correlated: LCE1D, PSG7, LCE1E, PSORS1C2, KCTD4, LCE1F, RNASE7, LCE5A, LCE1A
		R: Keratinization	Anti-correlated: MRPL45
		KEGG: Staphylococcus aureus infection
S14	HLA-enriched factor A	KEGG: Allograft rejection	Correlated: SLC44A5, HLA-DMB, HLA-DQB2, HLA-DRA, HLA-DOB, PKD1P2	↓*
		KEGG: Graft-versus-host disease	Anti-correlated: PSORS1C2, PSPHP1, HLA-A, HSPA1B
		KEGG: Antigen processing and presentation
S17	Matrisome and cytokine receptor factor	NABA: Matrisome associated	Correlated: HSPA1B, LCE3C, CCL18, C1DP1
		NABA: Secreted factors	Anti-correlated: LGALS7B, DNAH8, RPL13P12, TUBB, NSFP1, PHRF1
		KEGG: Cytokine-cytokine receptor interaction
S18	HLA-DQA1*01 / HLA-DRB1*15-associated factor	KEGG: Allograft rejection	Correlated: HLA-DRB5, HLA-DRB1, HLA-DQB1, HLA-DRA HLA-DQA1, HSPA1A, DAXX
		KEGG: Graft-versus-host disease	Anti-correlated: HLA-E, NDUFA6, CARS1
		KEGG: Autoimmune thyroid disease
S20	HLA-enriched factor B	KEGG: Allograft rejection	Correlated: AGPAT1, CDSN, TCF19, RNF39, HLA-E, PPP1R18	↑
		KEGG: Graft-versus-host disease	Anti-correlated: HORMAD1, GSTM1, DNAH8, HLA-DPB1
		KEGG: Autoimmune thyroid disease
S21	HLA-enriched factor C	KEGG: Antigen processing and presentation	Correlated: HLA-DQB2, HLA-DQA2, GSTM1, HLA-DMB, PHRF1, HSPA1A, NOMO1, LRRC56	↑
		KEGG: Allograft rejection	Anti-correlated: HLA-E, RNF39
		KEGG: Graft-versus-host disease
S22	HLA-enriched factor D	KEGG: Allograft rejection	Correlated: CDSN, TBC1D3D, MRPL45, TBC1D3C, SMN2, NPIPA8, HLA-A, LRRC56, GTF2H2B	↓*
		KEGG: Graft-versus-host disease	Anti-correlated: TBC1D3L
		KEGG: Autoimmune thyroid disease

### Sheet: Supp table 4
Supplementary Table 4: Blood modules with clinical associations
Module ID	Module name	Module size	Top enrichments	Aligned genes	PASI association
cadetblue	Chromatin modification module	71	R: Regulation of lipid metabolism by PPARalpha	ARID1A, ZZEF1, SRCAP, ACIN1
			R: SUMOylation
			R: Chromatin organization
			R: Chromatin modifying enzymes
chocolate	TLR signalling module	794	R: Toll-like Receptor Cascades	PRKAR1A, RP2, SP3, CD46, IPMK
coral	VEGF signalling module	50	R: VEGFA-VEGFR2 Pathway	PCBP1, RAB5C, RHOA, TMBIM6, SPG21
			R: Signaling by VEGF
			PID: VEGFR1 2 pathway
darkorchid	B-cell module	580	KEGG: Primary immunodeficiency	SPOCK2, LY9, EVL, FCMR, TRAF1
			WP: Extrafollicular and follicular B cell activation by SARS-CoV-2
			R: Antigen activates B Cell Receptor (BCR) leading to generation of second messengers
			PID: BCR pathway
darkviolet	Intracellular biosynthesis module	323	R: Nucleotide biosynthesis	DGKA, CHD3, NSUN5P1, TMEM63A, SPTAN1
			R: Organelle biogenesis and maintenance
			WP: Fatty acid biosynthesis
dodgerblue	RNA processing module	1317	R: Metabolism of non-coding RNA	ETS1, RASGRP1, SLC38A1, ZKSCAN8, NLRC3
			R: Transport of the SLBP independent Mature mRNA
			R: Transport of the SLBP Dependant Mature mRNA
			R: Transport of Mature mRNA Derived from an Intronless Transcript
			R: Transport of Mature mRNAs Derived from Intronless Transcripts
			R: tRNA processing
firebrick	Sex-linked module	69	PID: P38 MK2 pathway	CD68, NAGA, CRTAP, HMOX1, EIF4H
			KEGG: Lysosome
			R: Metabolism of carbohydrates
			R: Apoptosis
gold	Translation module	1294	R: Translation	RPL24, SUB1, RPS25, RPS25, ATP5O
			KEGG: Ribosome
			R: Metabolism of RNA
			R: Eukaryotic Translation Elongation
khaki	Innate immune cell module	65	R: LTC4-CYSLTR mediated IL4 production	RAB24, APOBR, TMEM88, NRDC, CSF2RA	↑
			R: Neutrophil degranulation
			R: Synthesis of Leukotrienes (LT) and Eoxins (EX)
lightcoral	Mitochondrial assembly module	106	CORUM: Respiratory chain complex I (holoenzyme), mitochondrial	RPL18A, RPLP1, RPL13, RPL8, FBL
			WP: Mitochondrial complex I assembly model OXPHOS system
			R: Complex I biogenesis
navy	Innate/adaptive immunity module 1	1333	R: Neutrophil degranulation	MXD1, NUMB, PPP1R3B, ACSL1, CSF3R
			R: Cytokine Signaling in Immune system
			R: Signaling by Interleukins
			R: Chemokine signaling pathway
			KEGG: B cell receptor signaling pathway
			KEGG: Natural killer cell mediated cytotoxicity
			KEGG: Fc gamma R-mediated phagocytosis
olivedrab	Oxidative phosphorylation module	1098	R: The citric acid (TCA) cycle and respiratory electron transport	FXYD5, ATP5G2, EMC10, RPL28, CENPB
			KEGG: Oxidative phosphorylation
			WP: Electron transport chain: OXPHOS system in mitochondria
orangered	IL-17/TNF signalling module	55	KEGG: IL-17 signaling pathway	CLK1, IDI1, RBM39, CLK4, GPBP1
			WP: TNF-alpha signaling pathway
			WP: DNA repair pathways, full network
plum	Innate/adaptive immunity module 2	472	R: Neutrophil degranulation	SPI1, TALDO1, S100A11, GNB2, RHOG
			WP: Microglia pathogen phagocytosis pathway
			WP: Chemokine signaling pathway
			KEGG: NOD-like receptor signaling pathway
			KEGG: Fc gamma R-mediated phagocytosis
			PID: PID IL8 CXCR2 pathway
sandybrown	Cell growth and metabolism module	81	KEGG: Various types of N-glycan biosynthesis	GIMAP6, YWHAQ, CTSO, TMED10
			KEGG: N-Glycan biosynthesis
			WP: Glucocorticoid receptor pathway
			WP: VEGFA-VEGFR2 signaling
			KEGG: Nucleotide metabolism
sienna	Autoimmunity module	69	PID: IL12 pathway	TBX21, S1PR5, SLAMF7, FGFBP2, FCRL6
			PID: CD8 TCR downstream pathway
			WP: Interactions of natural killer cells in pancreatic cancer
			KEGG: Graft-versus-host disease
			WP: Allograft rejection
slategrey	IL-17 signalling/T cell activation module	98	WP: Th17 cell differentiation pathway	CD3E, TRAC, SEPT1, TRBC2, SIT1
			KEGG: Th17 cell differentiation
			PID: CD8 TCR pathway
			WP: Modulators of TCR signaling and T cell activation
thistle	Inflammatory cell death module	105	R: RHOBTB GTPase Cycle	HNRNPH2, TMEM59, ARPC2, CASP4, ATG3
			R: Pyroptosis
			R: Antimicrobial peptides
			WP: Neutrophil degranulation
			PID: Caspase pathway
			R: Regulated necrosis
			R: Programmed cell death

### Sheet: Supp table 5
Supplementary Table 5: Blood factors with clinical associations
Factor ID	Factor name	Top enrichments	Aligned genes	PASI association
B1	Inflammatory and HLA-aligned factor A	KEGG: Phagosome	Correlated: FCAR, NAMPTP1, MTND4P22, MTND3P9, SLC12A1, MTCYBP11, MTCO3P5, DPY19L4P1	↑
			Anti-correlated: TAP2, HLA-DRB1
B8	Inflammatory and HLA-aligned factor B	KEGG: Antigen processing and presentation	Correlated: PPP1R18, HLA-DRB1, HSPA1L, GPSM3, HLA-A, RPP21
		KEGG: Allograft rejection	Anti-correlated: HSPA1A, LY6G5B, CSNK2B, TUBB
		KEGG: Graft-versus-host disease
B10	Sex-linked factor	KEGG: Antigen processing and presentation	Correlated: RPS4Y1, DDX3Y, TXLNGY, UTY, ZFY, USP9Y, EIF1AY, PRKY, KDM5D, TMSB4Y
		KEGG: Allograft rejection
		KEGG: Graft-versus-host disease
B19	Inflammatory and HLA-aligned factor C	KEGG: Antigen processing and presentation	Correlated: HLA-DRA, HLA-A, HLA-DQB1, AGPAT1, HLA-DRB3, PSMB9, HLA-DQA1, HLA-DRA, HLA-DMB
		KEGG: Graft-versus-host disease	Anti-correlated: H3P6
		KEGG: Type I diabetes mellitus
